# Bioactivity-Driven Prediction of Antibacterial Synergy Using Machine Learning Models

**DOI:** 10.64898/2025.12.14.694088

**Authors:** Hannie Yousefabadi, Mahya Mehrmohamadi

**Affiliations:** Department of Molecular Biotechnology, School of Biotechnology, College of Science, University of Tehran, Street, Postcode, Tehran, Iran

**Keywords:** Antibacterial drug combinations, Synergy prediction, Antibacterial resistance, Nested cross-validation, Bioactivity signatures, Chemical Checker

## Abstract

**Motivation:** Predicting antibacterial drug synergy remains difficult due to strain variability and the limited scale of experimentally tested combinations. Existing machine-learning approaches often rely on permissive cross-validation schemes that allow drug pairs to appear across folds, inflating performance. A rigorous evaluation framework and scalable feature representation are needed for robust generalization.

**Results:** We assembled a curated dataset of 3,160 drug–pair–strain interactions covering 97 compounds and 10 bacterial strains. We then developed HALO (Held-out Antibiotic interaction Learning from latent bioactivity Observations), a synergy-prediction framework in which each drug pair is encoded using multi-level Chemical Checker (CC) similarity features spanning chemical, target, network, cellular, and clinical bioactivity domains. Under strictly nested, pair-heldout cross-validation (CV1), HALO achieved stable generalization to unseen combinations (accuracy ≈ 0.75; ROC–AUC = 0.82). Performance depended strongly on evaluation stringency: models performed well under random splits but degraded when required to generalize to unseen drug pairs and strain contexts. Despite these constraints, HALO generalized to an independent set of Loewe-*α* measurements, achieving ROC–AUC = 0.85 for distinguishing synergy from antagonism. These results demonstrate that multi-level bioactivity signatures provide a scalable, interpretable basis for predicting antibacterial synergy and reveal the performance limits of current models under rigorous evaluation.

**Availability and Implementation:** Code, data-processing scripts, and trained models will be available at GitHub repo.

**Supplementary information:** Supplementary figures and additional evaluation details are available online.
