## Supplementary Table S1 for "Bioactivity-Driven Prediction of Antibacterial Synergy Using Machine Learning Models"

### Sheet: Sheet1
experiment_id	model_name	model	task	feature_design	sspace	nested_cv	cv_scheme	bliss_cutoff_for_neutrality	acc	roc_auc	f1_macro	f1_weigthed	rmse	mae	r2	precision_antag	recall_antag	f1_antag	precision_syn	recall_syn	f1_syn
exp01_lgbm_bin_baseline_nosspace_concat_simplecv		lgbm	bin_clas	concat	FALSE	FALSE	standard	±0.1	0.771	0.84	0.771	0.771	-	-	-	0.77	0.776	0.773	0.773	0.766	0.77
exp02_lgbm_bin_sspace_concat_nestedcv		lgbm	bin_clas	concat	TRUE	TRUE	cv1	±0.1	0.662	0.736	0.662	0.661	-	-	-	0.633	0.703	0.666	0.694	0.623	0.657
exp03_lgbm_bin_sspace_elementwise_nestedcv		lgbm	bin_clas	elementwise similarity	TRUE	TRUE	cv1	±0.1	0.705	0.786	0.704	0.705	-	-	-	0.699	0.679	0.679	0.711	0.73	0.72
exp04_lgbm_bin_sspace_compact_nestedcv		lgbm	bin_clas	compact similarity	TRUE	TRUE	cv1	±0.1	0.62	0.647	0.62	0.62	-	-	-	0.599	0.633	0.616	0.642	0.608	0.625
exp05_lgbm_bin_sspace_elementwise_featselect		lgbm	bin_clas	elementwise similarity	TRUE	FALSE	cv1_single	±0.1	-	-	-	-	-	-	-	-	-	-	-	-	-	1648 features selected
exp05b_lgbm_bin_sspace_elementwise_featselect_bliss005		lgbm	bin_clas	elementwise similarity	TRUE	FALSE	cv1_single	±0.05	-	-	-	-	-	-	-	-	-	-	-	-	-	1641 features selected
exp05c_lgbm_bin_sspace_elementwise_featselect_bliss005_cv2		lgbm	bin_clas	elementwise similarity	TRUE	FALSE	cv2_single	±0.05	-	-	-	-	-	-	-	-	-	-	-	-	-	1662 features selected
exp05d_lgbm_bin_nosspace_elementwise_featselect_bliss005		lgbm	bin_clas	elementwise similarity	FALSE	FALSE	cv1_single	±0.05	-	-	-	-	-	-	-	-	-	-	-	-	-	1578 features selected
exp06_lgbm_bin_sspace_elementwise_reduced_nestedcv		lgbm	bin_clas	elementwise similarity	TRUE	TRUE	cv1	±0.1	0.701	0.78	0.7	0.701	-	-	-	0.696	0.67	0.683	0.705	0.73	0.717
exp06b_lgbm_bin_sspace_elementwise_reduced_nestedcv_bliss005	HALO-CV1s	lgbm	bin_clas	elementwise similarity	TRUE	TRUE	cv1	±0.05	0.734	0.816	0.733	0.734	-	-	-	0.728	0.749	0.738	0.739	0.719	0.728
exp06c_lgbm_bin_sspace_elementwise_reduced_nestedcv_bliss005_cv2	HALO-CV2s	lgbm	bin_clas	elementwise similarity	TRUE	TRUE	cv2	±0.05	0.536	0.577	0.529	0.524	-	-	-	0.57	0.66	0.61	0.61	0.52	0.56
exp06d_lgbm_bin_nosspace_elementwise_reduced_nestedcv_bliss005	HALO-CV1	lgbm	bin_clas	elementwise similarity	FALSE	TRUE	cv1	±0.05	0.745	0.822	0.745	0.745	-	-	-	0.742	0.754	0.748	0.748	0.737	0.742
exp07_lgbm_multi_sspace_elementwise_reduced_nestedcv		lgbm	multi_clas	elementwise similarity	TRUE	TRUE	cv1	±0.1	0.563	0.727	0.491	0.538	-	-	-	0.572	0.709	0.633	0.622	0.658	0.639
exp08_lgbm_regr_sspace_elementwise_reduced_nestedcv		lgbm	regr	elementwise similarity	TRUE	TRUE	cv1	±0.1	-	-	-	-	0.209	0.161	0.267	-	-	-	-	-	-
exp09_lgbm_bin_sspace_elementwise_reduced_simplecv		lgbm	bin_clas	elementwise similarity	TRUE	FALSE	standard	±0.1	0.777	0.87	0.777	0.777	-	-	-	0.775	0.785	0.78	0.78	0.77	0.775
exp09b_lgbm_bin_sspace_elementwise_reduced_simplecv_bliss005		lgbm	bin_clas	elementwise similarity	TRUE	FALSE	standard	±0.05	0.78	0.863	0.78	0.78	-	-	-	0.771	0.8	0.785	0.789	0.76	0.774
exp09d_lgbm_bin_nosspace_elementwise_reduced_simplecv_bliss005	HALO-ST	lgbm	bin_clas	elementwise similarity	FALSE	FALSE	standard	±0.05	0.778	0.863	0.778	0.778				0.786	0.77	0.778	0.772	0.787	0.779
exp10_nn_bin_sspace_elementwise_reduced_nestedcv		nn	bin_clas	elementwise similarity	TRUE	TRUE	cv1	±0.1	0.59	0.724	0.529	0.536	-	-	-	0.725	0.238	0.359	0.565	0.916	0.699
exp10b_nn_bin_sspace_elementwise_reduced_nestedcv_bliss005		nn	bin_clas	elementwise similarity	TRUE	TRUE	cv1	±0.05	0.626	0.702	0.614	0.614	-	-	-	0.596	0.798	0.682	0.688	0.451	0.545
(1) “standard” CV: A single random stratified split (train/test). Does not enforce drug-pair disjointness.
(2) “cv1_single”: A single CV1-style split, where training and test sets are disjoint by Drug Pair. No inner folds, no nested CV. Used only for feature selection experiments (exp05 family).
(3) “cv2_single": A single CV2-style split, where the test set is held out simultaneously by Strain and by Drug Pair using the exhaustive CV2 split search. No inner folds, no nested CV. Used only for feature-selection experiments that require CV2 logic (exp05c).
(4) “cv1”: Outer split = drug-pair disjoint (CV1 strategy). Inner CV = 3-fold grouped CV for hyperparameter search. Prevents information leakage both between pairs and during tuning.
(5) "cv2": Outer split = disjoint by both Strain and Drug Pair (test set contains strains and drug pairs that never appear in training). Inner CV = 3-fold grouped CV, grouping by Drug Pair (used for hyperparameter search)
(6) S-space: Indicates whether strain-level single-drug signatures (S-space) are included in the feature design.
(7) Feature selection (exp05 family): Feature selection is performed only on the training portion of a CV1_single split, ensuring that selected features never “see” the test pairs. These experiments do not produce predictive models. they only create the reduced feature sets used by later experiments.
