## Supplementary Table S2 for "Bioactivity-Driven Prediction of Antibacterial Synergy Using Machine Learning Models"

### Sheet: Top 40 antagonistic pairs
Pair_ID	Drug A	Drug B	Drug Pair	p_synergy	p_antagonism	cc_cosine_mean	cc_euclidean_mean
YBHILYKTIRIUTE-UHFFFAOYSA-N||ZAIPMKNFIOOWCQ-UEKVPHQBSA-N	berberine	cephalexin	berberine + cephalexin	0.00159542	0.998405	0.43625	0.479374
HVFLCNVBZFFHBT-ZKDACBOMSA-N||YBHILYKTIRIUTE-UHFFFAOYSA-N	cefepime	berberine	cefepime + berberine	0.00329276	0.996707	0.438945	0.472587
UWYHMGVUTGAWSP-JKIFEVAISA-N||VFLDPWHFBUODDF-FCXRPNKRSA-N	oxacillin	curcumin	oxacillin + curcumin	0.00488082	0.995119	0.446579	0.445674
MWOOGOJBHIARFG-UHFFFAOYSA-N||ZAIPMKNFIOOWCQ-UEKVPHQBSA-N	vanillin	cephalexin	vanillin + cephalexin	0.00503877	0.994961	0.445216	0.503726
MQTOSJVFKKJCRP-BICOPXKESA-N||ZAIPMKNFIOOWCQ-UEKVPHQBSA-N	azithromycin	cephalexin	azithromycin + cephalexin	0.00769231	0.992308	0.531981	0.634643
BWWVAEOLVKTZFQ-NTZNESFSSA-N||OJMMVQQUTAEWLP-KIDUDLJLSA-N	mecillinam	lincomycin	mecillinam + lincomycin	0.00817141	0.991829	0.488451	0.582434
UWYHMGVUTGAWSP-JKIFEVAISA-N||YBHILYKTIRIUTE-UHFFFAOYSA-N	oxacillin	berberine	oxacillin + berberine	0.00989351	0.990106	0.45387	0.433666
RXWNCPJZOCPEPQ-NVWDDTSBSA-N||ZAIPMKNFIOOWCQ-UEKVPHQBSA-N	puromycin	cephalexin	puromycin + cephalexin	0.0108056	0.989194	0.465844	0.505906
RYYVLZVUVIJVGH-UHFFFAOYSA-N||ZAIPMKNFIOOWCQ-UEKVPHQBSA-N	caffeine	cephalexin	caffeine + cephalexin	0.0124751	0.987525	0.406823	0.476778
WQVJHHACXVLGBL-BPJDFBQWSA-N||WZPBZJONDBGPKJ-VEHQQRBSSA-N	polymyxin b	aztreonam	polymyxin b + aztreonam	0.0128066	0.987193	0.479773	0.563864
KDLRVYVGXIQJDK-AWPVFWJPSA-N||MQTOSJVFKKJCRP-BICOPXKESA-N	clindamycin	azithromycin	clindamycin + azithromycin	0.0128936	0.987106	0.602617	0.584233
GSDSWSVVBLHKDQ-JTQLQIEISA-N||IECPWNUMDGFDKC-MZJAQBGESA-N	levofloxacin	fusidic acid	levofloxacin + fusidic acid	0.0133387	0.986661	0.521179	0.532213
CEAZRRDELHUEMR-UHFFFAOYSA-N||VAOCPAMSLUNLGC-UHFFFAOYSA-N	gentamicin	metronidazole	gentamicin + metronidazole	0.0136732	0.986327	0.536304	0.577348
GHXZTYHSJHQHIJ-UHFFFAOYSA-N||ZAIPMKNFIOOWCQ-UEKVPHQBSA-N	chlorhexidine	cephalexin	chlorhexidine + cephalexin	0.0138354	0.986165	0.483456	0.498556
BWWVAEOLVKTZFQ-NTZNESFSSA-N||KDLRVYVGXIQJDK-AWPVFWJPSA-N	mecillinam	clindamycin	mecillinam + clindamycin	0.0138718	0.986128	0.528309	0.572228
MQTOSJVFKKJCRP-BICOPXKESA-N||ZSKVGTPCRGIANV-ZXFLCMHBSA-N	azithromycin	imipenem	azithromycin + imipenem	0.0149623	0.985038	0.559325	0.604943
VFLDPWHFBUODDF-FCXRPNKRSA-N||ZAIPMKNFIOOWCQ-UEKVPHQBSA-N	curcumin	cephalexin	curcumin + cephalexin	0.0165656	0.983434	0.433987	0.461373
MWOOGOJBHIARFG-UHFFFAOYSA-N||UWYHMGVUTGAWSP-JKIFEVAISA-N	vanillin	oxacillin	vanillin + oxacillin	0.0165717	0.983428	0.445035	0.525532
HVFLCNVBZFFHBT-ZKDACBOMSA-N||MWOOGOJBHIARFG-UHFFFAOYSA-N	cefepime	vanillin	cefepime + vanillin	0.0166318	0.983368	0.445928	0.474757
MQTOSJVFKKJCRP-BICOPXKESA-N||YBHILYKTIRIUTE-UHFFFAOYSA-N	azithromycin	berberine	azithromycin + berberine	0.016799	0.983201	0.449871	0.487176
BWWVAEOLVKTZFQ-NTZNESFSSA-N||VAOCPAMSLUNLGC-UHFFFAOYSA-N	mecillinam	metronidazole	mecillinam + metronidazole	0.0175346	0.982465	0.440903	0.525217
QYIYFLOTGYLRGG-GPCCPHFNSA-N||YBHILYKTIRIUTE-UHFFFAOYSA-N	cefaclor	berberine	cefaclor + berberine	0.0177603	0.98224	0.446804	0.478073
HVFLCNVBZFFHBT-ZKDACBOMSA-N||RXWNCPJZOCPEPQ-NVWDDTSBSA-N	cefepime	puromycin	cefepime + puromycin	0.0182532	0.981747	0.486848	0.521514
VAOCPAMSLUNLGC-UHFFFAOYSA-N||VFLDPWHFBUODDF-FCXRPNKRSA-N	metronidazole	curcumin	metronidazole + curcumin	0.019039	0.980961	0.536051	0.525156
BWWVAEOLVKTZFQ-NTZNESFSSA-N||VOXZDWNPVJITMN-ZBRFXRBCSA-N	mecillinam	estradiol	mecillinam + estradiol	0.0195588	0.980441	0.474276	0.449364
IVBHGBMCVLDMKU-GXNBUGAJSA-N||YBHILYKTIRIUTE-UHFFFAOYSA-N	piperacillin	berberine	piperacillin + berberine	0.0198477	0.980152	0.423524	0.467851
WQVJHHACXVLGBL-BPJDFBQWSA-N||ZAIPMKNFIOOWCQ-UEKVPHQBSA-N	polymyxin b	cephalexin	polymyxin b + cephalexin	0.0213598	0.97864	0.462041	0.561199
WTJXVDPDEQKTCV-VQAITOIOSA-N||ZAIPMKNFIOOWCQ-UEKVPHQBSA-N	minocycline	cephalexin	minocycline + cephalexin	0.0218206	0.978179	0.49777	0.549387
WZPBZJONDBGPKJ-VEHQQRBSSA-N||XJGVXQDUIWGIRW-UHFFFAOYSA-N	aztreonam	loxapine	aztreonam + loxapine	0.0230922	0.976908	0.41113	0.435328
BWWVAEOLVKTZFQ-NTZNESFSSA-N||TYZROVQLWOKYKF-ZDUSSCGKSA-N	mecillinam	linezolid	mecillinam + linezolid	0.0240727	0.975927	0.523476	0.545567
CEAZRRDELHUEMR-UHFFFAOYSA-N||YBHILYKTIRIUTE-UHFFFAOYSA-N	gentamicin	berberine	gentamicin + berberine	0.0243169	0.975683	0.444998	0.512762
JGSARLDLIJGVTE-MBNYWOFBSA-N||YBHILYKTIRIUTE-UHFFFAOYSA-N	penicillin g	berberine	penicillin g + berberine	0.0246762	0.975324	0.472523	0.449554
KDLRVYVGXIQJDK-AWPVFWJPSA-N||XZWYZXLIPXDOLR-UHFFFAOYSA-N	clindamycin	metformin	clindamycin + metformin	0.0253869	0.974613	0.471251	0.506201
BWWVAEOLVKTZFQ-NTZNESFSSA-N||WTJXVDPDEQKTCV-VQAITOIOSA-N	mecillinam	minocycline	mecillinam + minocycline	0.026028	0.973972	0.485731	0.579602
ACTOXUHEUCPTEW-CEUOBAOPSA-N||LSQZJLSUYDQPKJ-NJBDSQKTSA-N	spiramycin	amoxicillin	spiramycin + amoxicillin	0.0262234	0.973777	0.571774	0.57358
OJMMVQQUTAEWLP-KIDUDLJLSA-N||OYVAGSVQBOHSSS-WXFSZRTFSA-O	lincomycin	bleomycin	lincomycin + bleomycin	0.0263014	0.973699	0.577112	0.566542
OJMMVQQUTAEWLP-KIDUDLJLSA-N||WZPBZJONDBGPKJ-VEHQQRBSSA-N	lincomycin	aztreonam	lincomycin + aztreonam	0.0274247	0.972575	0.540743	0.57535
ULGZDMOVFRHVEP-RWJQBGPGSA-N||VAOCPAMSLUNLGC-UHFFFAOYSA-N	erythromycin	metronidazole	erythromycin + metronidazole	0.0276337	0.972366	0.478346	0.537977
IVBHGBMCVLDMKU-GXNBUGAJSA-N||OJMMVQQUTAEWLP-KIDUDLJLSA-N	piperacillin	lincomycin	piperacillin + lincomycin	0.0296065	0.970393	0.559977	0.563523
LKCWBDHBTVXHDL-RMDFUYIESA-N||NKANXQFJJICGDU-QPLCGJKRSA-N	amikacin	tamoxifene	amikacin + tamoxifene	0.0300137	0.969986	0.426637	0.484492
