## Supplementary Table S3 for "Bioactivity-Driven Prediction of Antibacterial Synergy Using Machine Learning Models"

### Sheet: top 40 synergistic pairs
Pair_ID	Drug A	Drug B	Drug Pair	p_synergy	p_antagonism	cc_cosine_mean	cc_euclidean_mean
CLKOFPXJLQSYAH-ABRJDSQDSA-N||MYPYJXKWCTUITO-LYRMYLQWSA-N	bacitracin	vancomycin	bacitracin + vancomycin	0.99791	0.00208982	0.599262	0.724063
CLKOFPXJLQSYAH-ABRJDSQDSA-N||VHFGEBVPHAGQPI-LXKZPTCJSA-N	bacitracin	oritavancin	bacitracin + oritavancin	0.996871	0.00312858	0.65268	0.710746
BWWVAEOLVKTZFQ-NTZNESFSSA-N||JFPVXVDWJQMJEE-IZRZKJBUSA-N	mecillinam	cefuroxime	mecillinam + cefuroxime	0.994896	0.00510436	0.626987	0.692564
CLKOFPXJLQSYAH-ABRJDSQDSA-N||WTJXVDPDEQKTCV-VQAITOIOSA-N	bacitracin	minocycline	bacitracin + minocycline	0.993512	0.00648791	0.542521	0.619596
JFPVXVDWJQMJEE-IZRZKJBUSA-N||JGSARLDLIJGVTE-MBNYWOFBSA-N	cefuroxime	penicillin g	cefuroxime + penicillin g	0.993336	0.00666389	0.655036	0.659753
CLKOFPXJLQSYAH-ABRJDSQDSA-N||MGSRCZKZVOBKFT-UHFFFAOYSA-N	bacitracin	thymol	bacitracin + thymol	0.993021	0.00697866	0.455506	0.486797
JFPVXVDWJQMJEE-IZRZKJBUSA-N||LKCWBDHBTVXHDL-RMDFUYIESA-N	cefuroxime	amikacin	cefuroxime + amikacin	0.992714	0.00728586	0.544821	0.595563
CLKOFPXJLQSYAH-ABRJDSQDSA-N||MFDFERRIHVXMIY-UHFFFAOYSA-N	bacitracin	procaine	bacitracin + procaine	0.99248	0.00752007	0.463227	0.561402
CLKOFPXJLQSYAH-ABRJDSQDSA-N||DOAKLVKFURWEDJ-QCMAZARJSA-N	bacitracin	daptomycin	bacitracin + daptomycin	0.99225	0.00775036	0.761995	0.758698
LJVAJPDWBABPEJ-PNUFFHFMSA-N||XFALPSLJIHVRKE-GFCCVEGCSA-N	telithromycin	tedizolid	telithromycin + tedizolid	0.991138	0.00886191	0.477284	0.533044
GHXZTYHSJHQHIJ-UHFFFAOYSA-N||MGSRCZKZVOBKFT-UHFFFAOYSA-N	chlorhexidine	thymol	chlorhexidine + thymol	0.991135	0.0088655	0.481501	0.5089
LKCWBDHBTVXHDL-RMDFUYIESA-N||UCSJYZPVAKXKNQ-HZYVHMACSA-N	amikacin	streptomycin	amikacin + streptomycin	0.990877	0.00912338	0.743742	0.757544
CLKOFPXJLQSYAH-ABRJDSQDSA-N||JQXXHWHPUNPDRT-WLSIYKJHSA-N	bacitracin	rifampicin	bacitracin + rifampicin	0.990813	0.00918714	0.502718	0.563552
JFPVXVDWJQMJEE-IZRZKJBUSA-N||QYIYFLOTGYLRGG-GPCCPHFNSA-N	cefuroxime	cefaclor	cefuroxime + cefaclor	0.990533	0.0094675	0.715337	0.711013
JFPVXVDWJQMJEE-IZRZKJBUSA-N||LZTCFLDZLBOLDW-UHFFFAOYSA-N	cefuroxime	a22	cefuroxime + a22	0.990525	0.00947489	0.437219	0.52645
MYPYJXKWCTUITO-LYRMYLQWSA-N||UCSJYZPVAKXKNQ-HZYVHMACSA-N	vancomycin	streptomycin	vancomycin + streptomycin	0.990367	0.00963305	0.673842	0.709117
DYDCUQKUCUHJBH-UWTATZPHSA-N||HEFNNWSXXWATRW-UHFFFAOYSA-N	cycloserine d	ibuprofen	cycloserine d + ibuprofen	0.990279	0.00972057	0.509328	0.521308
BJNLLBUOHPVGFT-CAYRISATSA-N||CLKOFPXJLQSYAH-ABRJDSQDSA-N	teicoplanin	bacitracin	teicoplanin + bacitracin	0.98984	0.0101602	0.629842	0.714681
MYPYJXKWCTUITO-LYRMYLQWSA-N||WQVJHHACXVLGBL-BPJDFBQWSA-N	vancomycin	polymyxin b	vancomycin + polymyxin b	0.988005	0.0119951	0.607559	0.671888
MGSRCZKZVOBKFT-UHFFFAOYSA-N||WHQCHUCQKNIQEC-UHFFFAOYSA-N	thymol	benzbromarone	thymol + benzbromarone	0.987471	0.0125295	0.489579	0.544498
DOAKLVKFURWEDJ-QCMAZARJSA-N||XEFQLINVKFYRCS-UHFFFAOYSA-N	daptomycin	triclosan	daptomycin + triclosan	0.987419	0.0125808	0.460297	0.539782
CLKOFPXJLQSYAH-ABRJDSQDSA-N||YEZNLOUZAIOMLT-UHFFFAOYSA-N	bacitracin	tolfenamic	bacitracin + tolfenamic	0.987384	0.0126159	0.454145	0.535656
CLKOFPXJLQSYAH-ABRJDSQDSA-N||ZPEIMTDSQAKGNT-UHFFFAOYSA-N	bacitracin	chlorpromazine	bacitracin + chlorpromazine	0.987216	0.0127842	0.467899	0.48852
DCOPUUMXTXDBNB-UHFFFAOYSA-N||HUPFGZXOMWLGNK-UHFFFAOYSA-N	diclofenac	diflunisal	diclofenac + diflunisal	0.986994	0.013006	0.715922	0.755355
DOAKLVKFURWEDJ-QCMAZARJSA-N||MYPYJXKWCTUITO-LYRMYLQWSA-N	daptomycin	vancomycin	daptomycin + vancomycin	0.986274	0.0137257	0.637816	0.695255
DMJNNHOOLUXYBV-PQTSNVLCSA-N||JFPVXVDWJQMJEE-IZRZKJBUSA-N	meropenem	cefuroxime	meropenem + cefuroxime	0.985832	0.0141682	0.582102	0.653675
HEFNNWSXXWATRW-UHFFFAOYSA-N||ZSJLQEPLLKMAKR-GKHCUFPYSA-N	ibuprofen	streptozotocin	ibuprofen + streptozotocin	0.985796	0.0142036	0.507309	0.50087
CLKOFPXJLQSYAH-ABRJDSQDSA-N||PWWVAXIEGOYWEE-UHFFFAOYSA-N	bacitracin	promethazine	bacitracin + promethazine	0.985758	0.0142415	0.462372	0.519794
DOAKLVKFURWEDJ-QCMAZARJSA-N||XJGVXQDUIWGIRW-UHFFFAOYSA-N	daptomycin	loxapine	daptomycin + loxapine	0.985611	0.0143893	0.454973	0.528251
DOAKLVKFURWEDJ-QCMAZARJSA-N||VFLDPWHFBUODDF-FCXRPNKRSA-N	daptomycin	curcumin	daptomycin + curcumin	0.985486	0.0145137	0.443336	0.501107
UCSJYZPVAKXKNQ-HZYVHMACSA-N||WMPXPUYPYQKQCX-UHFFFAOYSA-N	streptomycin	sulfamonomethoxine	streptomycin + sulfamonomethoxine	0.985106	0.0148938	0.472752	0.506995
DOAKLVKFURWEDJ-QCMAZARJSA-N||WQVJHHACXVLGBL-BPJDFBQWSA-N	daptomycin	polymyxin b	daptomycin + polymyxin b	0.984813	0.0151868	0.718317	0.668852
DCOPUUMXTXDBNB-UHFFFAOYSA-N||YEZNLOUZAIOMLT-UHFFFAOYSA-N	diclofenac	tolfenamic	diclofenac + tolfenamic	0.984397	0.0156032	0.756987	0.76346
JFPVXVDWJQMJEE-IZRZKJBUSA-N||UWYHMGVUTGAWSP-JKIFEVAISA-N	cefuroxime	oxacillin	cefuroxime + oxacillin	0.984176	0.0158239	0.627686	0.677752
GPRBEKHLDVQUJE-QSWIMTSFSA-N||UCSJYZPVAKXKNQ-HZYVHMACSA-N	cefotaxime	streptomycin	cefotaxime + streptomycin	0.984096	0.0159041	0.536454	0.611911
CLKOFPXJLQSYAH-ABRJDSQDSA-N||OYVAGSVQBOHSSS-WXFSZRTFSA-O	bacitracin	bleomycin	bacitracin + bleomycin	0.983967	0.0160329	0.719002	0.674267
CLKOFPXJLQSYAH-ABRJDSQDSA-N||WHQCHUCQKNIQEC-UHFFFAOYSA-N	bacitracin	benzbromarone	bacitracin + benzbromarone	0.983929	0.0160706	0.445009	0.495754
CLKOFPXJLQSYAH-ABRJDSQDSA-N||NKANXQFJJICGDU-QPLCGJKRSA-N	bacitracin	tamoxifene	bacitracin + tamoxifene	0.983733	0.0162674	0.482473	0.52003
AOJJSUZBOXZQNB-TZSSRYMLSA-N||CLKOFPXJLQSYAH-ABRJDSQDSA-N	doxorubicin	bacitracin	doxorubicin + bacitracin	0.983617	0.0163831	0.513865	0.54193
JFPVXVDWJQMJEE-IZRZKJBUSA-N||UCSJYZPVAKXKNQ-HZYVHMACSA-N	cefuroxime	streptomycin	cefuroxime + streptomycin	0.983232	0.016768	0.523724	0.595011
